# SeSaMe PS Function: Functional Analysis of the Whole Metagenome Sequencing Data of the Arbuscular Mycorrhizal Fungi

**DOI:** 10.1101/2020.05.20.107235

**Authors:** Jee Eun Kang, Antonio Ciampi, Mohamed Hijri

## Abstract

In this article, we introduce a novel bioinformatics program- SeSaMe PS Function (<u>S</u>pore associated <u>S</u>ymbiotic <u>M</u>icrobes <u>P</u>osition <u>S</u>pecific Function) - for position-specific functional analysis of short sequences derived from metagenome sequencing data of the arbuscular mycorrhizal fungi. The unique advantage of the program lies in databases created based on genus-specific sequence properties derived from protein secondary structure, namely amino acid usages, codon usages, and codon contexts of three codon DNA 9-mers. SeSaMe PS Function searches a query sequence against reference sequence database, identifies three codon DNA 9-mers with structural roles, and dynamically creates the comparative dataset of 54 microbial genera based on their codon usage biases. The program applies correlation Principal Component Analysis in conjunction with K-means clustering method to the comparative dataset. Three codon DNA 9-mers clustered as sole member or with only a few members are often structurally and functionally distinctive sites that provide useful insights into important molecular interactions. The program provides a versatile means for studying functions of short sequences from metagenome sequencing and has a wide spectrum of applications.
