## Supplementary Table S1 for "SeSaMe PS Function: Functional Analysis of the Whole Metagenome Sequencing Data of the Arbuscular Mycorrhizal Fungi"

### Sheet: Sheet1
cluster	type	RANK	three_genus	three_max	char_aa	three_codon
0	ASD	0	Cyanobacterium	0.275261	15_JJC:ILE	15_ATTTTAGAA
0	ASD	1	Rickettsia	0.0748916	80_EKJ:NYL	80_AATTACTTA
0	Both	0	Cyanobacterium	0.195402	50_EDJ:NTA	50_AATACTGCT
0	None	1	Klebsiella	0.286703	1_KAE:FKN	1_TTTAAAAAC
0	None	0	Cyanobacterium	0.363958	16_JCI:LEM	16_TTAGAAATG
0	None	2	Pseudanabaena	0.268908	36_EEK:NQF	36_AATCAGTTT
0	None	4	Bacillus	0.0607975	81_KJD:YLT	81_TACTTAACA
0	None	3	Pseudanabaena	0.15528	85_CJA:DIK	85_GATATTAAG
1	Both	0	AMF	0.141553	34_HKE:PYN	34_CCATACAAT
1	CSA	0	AMF	0.160853	53_JKD:VYS	53_GTATATTCA
1	None	1	AMF	0.261317	54_KDJ:YSA	54_TATTCAGCA
1	None	2	AMF	0.11269	55_DJJ:SAI	55_TCAGCAATA
1	None	0	Clostridium	0.382269	57_JKA:IWK	57_ATATGGAAA
2	ASD	1	Leuconostoc	0.254153	46_AJG:KVG	46_AAAGTTGGT
2	ASD	2	Clostridium	0.0665663	51_DJJ:TAV	51_ACTGCTGTA
2	ASD	0	AMF	0.343105	75_CAJ:EKV	75_GAAAAAGTT
2	Both	1	Rickettsia	0.122385	12_CEJ:DNL	12_GATAATCTT
2	Both	0	Clostridium	0.156977	66_AAA:RKK	66_AGAAAGAAA
2	CSA	0	Leuconostoc	0.447592	11_JCE:IDN	11_ATTGATAAT
2	CSA	5	Cyanobacterium	0.215285	20_JAJ:LKI	20_TTAAAAATT
2	CSA	2	Rickettsia	0.3842	27_CAJ:DKI	27_GATAAAATA
2	CSA	3	Leuconostoc	0.266581	47_JGC:VGD	47_GTTGGTGAT
2	CSA	1	Rickettsia	0.426818	48_GCE:GDN	48_GGTGATAAT
2	CSA	4	Clostridium	0.260922	6_DCE:SEN	6_AGTGAAAAT
2	CSA	6	Bacillus	0.088082	77_JJJ:VVL	77_GTTGTATTA
2	None	9	Bacillus	0.0889228	14_JJJ:LIL	14_CTTATTTTA
2	None	2	Cyanobacterium	0.35376	21_AJE:KIN	21_AAAATTAAT
2	None	3	Rickettsia	0.340473	49_CED:DNT	49_GATAATACT
2	None	8	Clostridium	0.113737	52_JJK:AVY	52_GCTGTATAT
2	None	7	Rickettsia	0.13359	63_JKK:LYY	63_CTATATTAT
2	None	0	Clostridium	0.608861	7_CEC:ENE	7_GAAAATGAA
2	None	1	Clostridium	0.527543	74_ECA:NEK	74_AATGAAAAA
2	None	6	AMF	0.145367	76_AJJ:KVV	76_AAAGTTGTA
2	None	4	Clostridium	0.179382	78_JJE:VLN	78_GTATTAAAT
2	None	5	Clostridium	0.15044	83_DJC:TLD	83_ACATTAGAT
3	ASD	0	AMF	0.0935302	13_EJJ:NLI	13_AATCTTATT
3	Both	0	AMF	0.265672	25_DKC:TYD	25_ACATATGAT
3	CSA	0	AMF	0.201192	45_GAJ:GKV	45_GGAAAAGTT
3	None	4	AMF	0.180723	10_JJC:IID	10_ATAATTGAT
3	None	0	AMF	0.590734	18_IEJ:MQL	18_ATGCAATTA
3	None	3	Clostridium	0.209636	44_JGA:IGK	44_ATAGGAAAA
3	None	2	AMF	0.212245	60_EGH:NGP	60_AATGGTCCA
3	None	1	Clostridium	0.340269	64_KKA:YYR	64_TATTATAGA
3	None	5	Clostridium	0.0483906	70_JAA:IRK	70_ATAAGGAAA
4	ASD	0	Clostridium	0.121807	69_KJA:WIR	69_TGGATAAGG
4	None	0	Rhodobacter	0.628571	67_AAK:KKW	67_AAGAAATGG
5	None	0	AMF	0.504934	31_CKJ:EWI	31_GAATGGATA
5	None	2	AMF	0.398496	32_KJH:WIP	32_TGGATACCA
5	None	3	AMF	0.102881	33_JHK:IPY	33_ATACCATAC
5	None	1	AMF	0.486275	56_JJK:AIW	56_GCAATATGG
6	ASD	0	Erwinia	0.136119	5_DDC:TSE	5_ACCAGTGAA
6	None	2	Klebsiella	0.23434	0_CKA:EFK	0_GAGTTTAAA
6	None	0	Klebsiella	0.709981	2_AEK:KNW	2_AAAAACTGG
6	None	1	Klebsiella	0.27669	37_EKJ:QFI	37_CAGTTTATT
6	None	3	Pseudanabaena	0.17284	38_KJE:FIN	38_TTTATTAAC
6	None	4	Klebsiella	0.172187	41_JEC:INE	41_ATTAACGAA
7	CSA	0	Geobacter	0.021978	71_AAD:RKS	71_AGGAAATCC
7	None	0	Bradyrhizobium	0.316498	35_KEE:YNQ	35_TACAATCAG
8	None	0	AMF	0.136598	4_KDD:WTS	4_TGGACCAGT
9	ASD	0	Kocuria	0.692308	3_EKD:NWT	3_AACTGGACC
10	ASD	2	Clostridium	0.0810442	24_DDK:STY	24_AGTACATAT
10	ASD	0	Clostridium	0.18628	28_AJJ:KIV	28_AAAATAGTT
10	ASD	1	Leuconostoc	0.110706	39_JEJ:INI	39_ATTAACATT
10	Both	0	Cyanobacterium	0.157757	22_JED:INS	22_ATTAATAGT
10	CSA	2	Rickettsia	0.091651	79_JEK:LNY	79_TTAAATTAC
10	CSA	0	Cyanobacterium	0.278325	84_JCJ:LDI	84_TTAGATATT
10	CSA	1	Pseudanabaena	0.128099	86_JAC:IKE	86_ATTAAGGAA
10	None	0	AMF	0.766082	17_CIE:EMQ	17_GAAATGCAA
10	None	2	AMF	0.35867	19_EJA:QLK	19_CAATTAAAA
10	None	3	Rickettsia	0.115986	23_EDD:NST	23_AATAGTACA
10	None	4	Sebacina	0.0862069	40_EJE:NIN	40_AACATTAAC
10	None	1	Leuconostoc	0.372536	59_AEG:KNG	59_AAAAATGGT
11	ASD	0	Bdellovibrio	0.150342	73_DEC:SNE	73_TCCAATGAA
11	None	0	Nitrosomonas	0.182051	72_ADE:KSN	72_AAATCCAAT
12	ASD	1	Clostridium	0.1737	29_JJC:IVE	29_ATAGTTGAA
12	ASD	0	Cyanobacterium	0.804598	58_KAE:WKN	58_TGGAAAAAT
12	ASD	2	Rickettsia	0.109935	65_KAA:YRK	65_TATAGAAAG
12	CSA	0	AMF	0.553875	26_KCA:YDK	26_TATGATAAA
12	CSA	3	Nitrosospira	0.0902256	42_ECJ:NEI	42_AACGAAATA
12	CSA	1	Clostridium	0.398718	8_ECJ:NEI	8_AATGAAATA
12	CSA	2	AMF	0.103352	82_JDJ:LTL	82_TTAACATTA
12	None	0	AMF	0.561983	30_JCK:VEW	30_GTTGAATGG
12	None	2	Clostridium	0.223823	43_CJG:EIG	43_GAAATAGGA
12	None	5	Rickettsia	0.0281162	61_GHJ:GPL	61_GGTCCACTA
12	None	4	Leuconostoc	0.0477759	62_HJK:PLY	62_CCACTATAT
12	None	1	Clostridium	0.353191	68_AKJ:KWI	68_AAATGGATA
12	None	3	AMF	0.164809	9_CJJ:EII	9_GAAATAATT
Supplementary Table 1 Loading clusters according to the First/Second components
A maximum of three codon usages among 54 genera and a genus with the maximum for each
three codon DNA 9-mer is indicated in the column- three_max and three_genus, respectively.
Note: Three codon DNA 9-mers in a subgroup of each cluster were ranked based on three codon usage.
