## Supplementary Table S4 for "SeSaMe PS Function: Functional Analysis of the Whole Metagenome Sequencing Data of the Arbuscular Mycorrhizal Fungi"

### Sheet: Sheet1
Based on three codon usage
	Acidobacteriales	Actinobacteridae	Nostocales	Oscillatoriophycideae	Bacilli	Clostridia	Alphaproteobacteria	Betaproteobacteria	Deltaproteobacteria	Gammaproteobacteria	AMF	Agaricomycotina	Pezizomycotina
Acidobacteriales	1.0(0.0)	0.521(0.454)	0.432(0.379)	0.494(0.331)	0.392(0.439)	0.488(0.438)	0.611(0.453)	0.62(0.436)	0.522(0.5)	0.547(0.423)	0.442(0.447)	0.556(0.476)	0.661(0.444)
Actinobacteridae	0.521(0.454)	0.647(0.27)	0.242(0.388)	0.265(0.281)	0.198(0.414)	0.312(0.279)	0.534(0.279)	0.481(0.247)	0.432(0.297)	0.436(0.273)	0.234(0.358)	0.454(0.341)	0.497(0.356)
Nostocales	0.432(0.379)	0.242(0.388)	0.985(0.0118)	0.775(0.211)	0.689(0.496)	0.701(0.242)	0.363(0.288)	0.509(0.289)	0.424(0.375)	0.466(0.297)	0.669(0.338)	0.415(0.227)	0.535(0.23)
Oscillatoriophycideae	0.494(0.331)	0.265(0.281)	0.775(0.211)	0.772(0.222)	0.658(0.291)	0.691(0.188)	0.418(0.275)	0.578(0.242)	0.534(0.293)	0.539(0.248)	0.627(0.194)	0.484(0.163)	0.558(0.167)
Bacilli	0.392(0.439)	0.198(0.414)	0.689(0.496)	0.658(0.291)	0.931(0.0395)	0.681(0.258)	0.42(0.319)	0.51(0.313)	0.539(0.274)	0.538(0.272)	0.824(0.1)	0.507(0.302)	0.543(0.349)
Clostridia	0.488(0.438)	0.312(0.279)	0.701(0.242)	0.691(0.188)	0.681(0.258)	0.85(0.152)	0.467(0.283)	0.622(0.256)	0.537(0.279)	0.561(0.229)	0.726(0.204)	0.501(0.209)	0.566(0.217)
Alphaproteobacteria	0.611(0.453)	0.534(0.279)	0.363(0.288)	0.418(0.275)	0.42(0.319)	0.467(0.283)	0.688(0.17)	0.589(0.254)	0.604(0.238)	0.59(0.218)	0.421(0.332)	0.63(0.184)	0.686(0.19)
Betaproteobacteria	0.62(0.436)	0.481(0.247)	0.509(0.289)	0.578(0.242)	0.51(0.313)	0.622(0.256)	0.589(0.254)	0.72(0.224)	0.62(0.25)	0.646(0.2)	0.52(0.332)	0.604(0.248)	0.638(0.268)
Deltaproteobacteria	0.522(0.5)	0.432(0.297)	0.424(0.375)	0.534(0.293)	0.539(0.274)	0.537(0.279)	0.604(0.238)	0.62(0.25)	0.722(0.222)	0.656(0.202)	0.469(0.323)	0.628(0.204)	0.65(0.271)
Gammaproteobacteria	0.547(0.423)	0.436(0.273)	0.466(0.297)	0.539(0.248)	0.538(0.272)	0.561(0.229)	0.59(0.218)	0.646(0.2)	0.656(0.202)	0.676(0.19)	0.466(0.325)	0.614(0.215)	0.643(0.233)
AMF	0.442(0.447)	0.234(0.358)	0.669(0.338)	0.627(0.194)	0.824(0.1)	0.726(0.204)	0.421(0.332)	0.52(0.332)	0.469(0.323)	0.466(0.325)	1.0(0.0)	0.472(0.352)	0.547(0.341)
Agaricomycotina	0.556(0.476)	0.454(0.341)	0.415(0.227)	0.484(0.163)	0.507(0.302)	0.501(0.209)	0.63(0.184)	0.604(0.248)	0.628(0.204)	0.614(0.215)	0.472(0.352)	0.772(0.221)	0.785(0.203)
Pezizomycotina	0.661(0.444)	0.497(0.356)	0.535(0.23)	0.558(0.167)	0.543(0.349)	0.566(0.217)	0.686(0.19)	0.638(0.268)	0.65(0.271)	0.643(0.233)	0.547(0.341)	0.785(0.203)	0.882(0.121)
Based on trimer usage bias
	Acidobacteriales	Actinobacteridae	Nostocales	Oscillatoriophycideae	Bacilli	Clostridia	Alphaproteobacteria	Betaproteobacteria	Deltaproteobacteria	Gammaproteobacteria	AMF	Agaricomycotina	Pezizomycotina
Acidobacteriales	1.0(0.0)	0.389(0.434)	0.48(0.58)	0.59(0.387)	0.54(0.417)	0.493(0.425)	0.643(0.349)	0.633(0.387)	0.642(0.473)	0.655(0.372)	0.447(0.59)	0.597(0.379)	0.595(0.451)
Actinobacteridae	0.389(0.434)	0.555(0.291)	0.233(0.372)	0.227(0.348)	0.229(0.393)	0.209(0.342)	0.432(0.316)	0.346(0.311)	0.342(0.35)	0.337(0.337)	0.287(0.338)	0.366(0.34)	0.401(0.344)
Nostocales	0.48(0.58)	0.233(0.372)	0.991(0.00658)	0.797(0.345)	0.721(0.569)	0.762(0.312)	0.376(0.478)	0.526(0.488)	0.617(0.434)	0.59(0.464)	0.904(0.072)	0.515(0.456)	0.627(0.348)
Oscillatoriophycideae	0.59(0.387)	0.227(0.348)	0.797(0.345)	0.816(0.263)	0.747(0.305)	0.751(0.27)	0.463(0.312)	0.618(0.269)	0.653(0.341)	0.642(0.299)	0.741(0.308)	0.568(0.271)	0.605(0.328)
Bacilli	0.54(0.417)	0.229(0.393)	0.721(0.569)	0.747(0.305)	0.93(0.0938)	0.748(0.325)	0.525(0.284)	0.616(0.242)	0.719(0.223)	0.685(0.222)	0.718(0.58)	0.679(0.168)	0.698(0.306)
Clostridia	0.493(0.425)	0.209(0.342)	0.762(0.312)	0.751(0.27)	0.748(0.325)	0.811(0.298)	0.419(0.301)	0.564(0.275)	0.63(0.321)	0.596(0.297)	0.758(0.299)	0.518(0.26)	0.569(0.314)
Alphaproteobacteria	0.643(0.349)	0.432(0.316)	0.376(0.478)	0.463(0.312)	0.525(0.284)	0.419(0.301)	0.642(0.179)	0.549(0.283)	0.618(0.244)	0.596(0.226)	0.408(0.452)	0.593(0.175)	0.605(0.281)
Betaproteobacteria	0.633(0.387)	0.346(0.311)	0.526(0.488)	0.618(0.269)	0.616(0.242)	0.564(0.275)	0.549(0.283)	0.686(0.247)	0.616(0.317)	0.624(0.273)	0.531(0.453)	0.568(0.251)	0.567(0.352)
Deltaproteobacteria	0.642(0.473)	0.342(0.35)	0.617(0.434)	0.653(0.341)	0.719(0.223)	0.63(0.321)	0.618(0.244)	0.616(0.317)	0.8(0.21)	0.718(0.241)	0.608(0.46)	0.669(0.222)	0.704(0.306)
Gammaproteobacteria	0.655(0.372)	0.337(0.337)	0.59(0.464)	0.642(0.299)	0.685(0.222)	0.596(0.297)	0.596(0.226)	0.624(0.273)	0.718(0.241)	0.699(0.244)	0.563(0.462)	0.628(0.22)	0.646(0.314)
AMF	0.447(0.59)	0.287(0.338)	0.904(0.072)	0.741(0.308)	0.718(0.58)	0.758(0.299)	0.408(0.452)	0.531(0.453)	0.608(0.46)	0.563(0.462)	1.0(0.0)	0.571(0.422)	0.693(0.294)
Agaricomycotina	0.597(0.379)	0.366(0.34)	0.515(0.456)	0.568(0.271)	0.679(0.168)	0.518(0.26)	0.593(0.175)	0.568(0.251)	0.669(0.222)	0.628(0.22)	0.571(0.422)	0.785(0.231)	0.785(0.306)
Pezizomycotina	0.595(0.451)	0.401(0.344)	0.627(0.348)	0.605(0.328)	0.698(0.306)	0.569(0.314)	0.605(0.281)	0.567(0.352)	0.704(0.306)	0.646(0.314)	0.693(0.294)	0.785(0.306)	0.85(0.321)
Supplementary Table 4 The mean and the standard deviation of correlations of 9 FSs
Note: NaN (Not A Number) was excluded from calculation.
